# An exploration of assembly strategies and quality metrics on the accuracy of the *Knightia excelsa* (rewarewa) genome

**DOI:** 10.1101/2020.10.28.358903

**Authors:** Ann McCartney, Elena Hilario, Seung-Sub Choi, Joseph Guhlin, Jessica M. Prebble, Gary Houliston, Thomas R. Buckley, David Chagné

## Abstract

**Background:** We used long read sequencing data generated from *Knightia excelsaI* R.Br, a nectar producing Proteaceae tree endemic to Aotearoa New Zealand, to explore how sequencing data type, volume and workflows can impact final assembly accuracy and chromosome construction. Establishing a high-quality genome for this species has specific cultural importance to Māori, the indigenous people, as well as commercial importance to honey producers in Aotearoa New Zealand.

**Results:** Assemblies were produced by five long read assemblers using data subsampled based on read lengths, two polishing strategies, and two Hi-C mapping methods. Our results from subsampling the data by read length showed that each assembler tested performed differently depending on the coverage and the read length of the data. Assemblies that used longer read lengths (>30 kb) and lower coverage were the most contiguous, kmer and gene complete. The final genome assembly was constructed into pseudochromosomes using all available data assembled with FLYE, polished using Racon/Medaka/Pilon combined, scaffolded using SALSA2 and AllHiC, curated using Juicebox, and validated by synteny with *Macadamia*.

**Conclusions:** We highlighted the importance of developing assembly workflows based on the volume and type of sequencing data and establishing a set of robust quality metrics for generating high quality assemblies. Scaffolding analyses highlighted that problems found in the initial assemblies could not be resolved accurately by utilizing Hi-C data and that scaffolded assemblies were more accurate when the underlying contig assembly was of higher accuracy. These findings provide insight into what is required for future high-quality *de-novo* assemblies of non-model organisms.
