## Supplementary_File_3 for "An exploration of assembly strategies and quality metrics on the accuracy of the *Knightia excelsa* (rewarewa) genome"

### Sheet: Supplementary_Table
All_Data Subsample Phase Genomics QC reports
	Expected	wtd_rx8_srx1	wtd_rx4_med_srx1	wtd_rx8_srx1_ph	wtd_rx4_med_srx1_ph	shasta_rx4_med_srx1	shasta_rx4_med_srx1_ph	shasta_rx8_srx1_ph	shasta_rx8_srx1	necat_rx4_med_srx1	necat_rx8_srx1	flye_rx8_srx1	flye_rx4_med_srx1_ph	flye_rx4_med_srx1	flye_rx8_srx1_ph	canu_rx8_srx1	canu_rx4_med_srx1	canu_rx4_med_srx1_ph
Subjective Hi-C library judgment		SUFFICIENT	SUFFICIENT	SUFFICIENT	SUFFICIENT	SUFFICIENT	SUFFICIENT	SUFFICIENT	SUFFICIENT	SUFFICIENT	SUFFICIENT	SUFFICIENT	SUFFICIENT	SUFFICIENT	SUFFICIENT	SUFFICIENT	SUFFICIENT	SUFFICIENT
Same strand high-quality* (HQ) read pairs (RPs)	> 1.5%	0.029	0.0265	0.0289	0.0265	0.0178	0.0179	0.0182	0.0206	0.0188	0.0203	0.0204	0.0212	0.0202	0.0188	0.0263	0.0231	0.0273
Informative RPs**	> 5.0%	0.1745	0.1549	0.1745	0.1554	0.1657	0.1905	0.196	0.206	0.1512	0.1805	0.1765	0.1812	0.1724	0.1634	0.1658	0.1379	0.186
Fraction of HQ RPs >10KB apart (CTGs >10KB)*	> 3.0%	0.0449	0.04	0.0449	0.04	0.0215	0.0212	0.0217	0.0258	0.0307	0.0342	0.0256	0.0268	0.0252	0.024	0.0384	0.0334	0.0437
Fraction of HQ RPs Intercontig on CTGs >10KB**	> 2.5%	0.173	0.1675	0.173	0.1676	0.1875	0.1924	0.1842	0.2208	0.1481	0.163	0.2096	0.2077	0.2073	0.1874	0.1885	0.164	0.1783
Clustering usable HQ reads per contig (CTGs >5KB)***	> 600.0	290.81	226.78	290.8	232.72	24.64	28.2	30.03	29.38	283.27	440.22	29.45	45.02	27.58	40.49	17.05	13.94	68.51
Noninformative RPs*	<= 50.0%	0.4002	0.3868	0.4002	0.3863	0.4036	0.3605	0.3782	0.4521	0.624	0.5794	0.3935	0.4057	0.3888	0.3733	0.4244	0.4031	0.3423
Duplicate reads	< 20.0%	0.0902	0.0873	0.0902	0.0875	0.0962	0.104	0.1055	0.0964	0.1047	0.1178	0.0942	0.0958	0.0935	0.0918	0.089	0.0856	0.1088
30KB_Subsample Phase Reports	Expected	CANU	WTD	FLYE	SHASTA
Subjective Hi-C library judgment		SUFFICIENT	SUFFICIENT	SUFFICIENT	SUFFICIENT
Same strand high-quality* (HQ) read pairs (RPs)	> 1.5%	0.0233	0.0289	0.0203	0.017
Informative RPs**	> 5.0%	0.1726	0.1932	0.2088	0.2211
Fraction of HQ RPs >10KB apart (CTGs >10KB)*	> 3.0%	0.0317	0.0435	0.0257	0.0196
Fraction of HQ RPs Intercontig on CTGs >10KB**	> 2.5%	0.1978	0.1999	0.2242	0.2241
Clustering usable HQ reads per contig (CTGs >5KB)***	> 600.0	29.35	30.87	28.74	27.58
Noninformative RPs*	<= 50.0%	0.4246	0.406	0.4156	0.492
Duplicate reads	< 20.0%	0.0889	0.0945	0.0925	0.1019
5KB_Subsample Phase Reports	Expected	CANU	WTD	FLYE	SHASTA
Subjective Hi-C library judgment		SUFFICIENT	SUFFICIENT	INSUFFICIENT	SUFFICIENT
Same strand high-quality* (HQ) read pairs (RPs)	> 1.5%	0.026	0.0305	0.0014	0.02
Informative RPs**	> 5.0%	0.1636	0.1879	0.0249	0.1971
Fraction of HQ RPs >10KB apart (CTGs >10KB)*	> 3.0%	0.0378	0.0463	0.0006	0.0243
Fraction of HQ RPs Intercontig on CTGs >10KB**	> 2.5%	0.1876	0.1953	0.0076	0.2144
Clustering usable HQ reads per contig (CTGs >5KB)***	> 600.0	16.41	10.56	1.18	28.07
Noninformative RPs*	<= 50.0%	0.4313	0.4014	0.2878	0.4586
Duplicate reads	< 20.0%	0.0875	0.0935	0.0746	0.0952
10KB_Subsample Phase Reports	Expected	CANU	WTD	FLYE	SHASTA
Subjective Hi-C library judgment		Re-mapping	SUFFICIENT	SUFFICIENT	SUFFICIENT
Same strand high-quality* (HQ) read pairs (RPs)	> 1.5%		0.0305	0.02	0.0206
Informative RPs**	> 5.0%		0.1879	0.1747	0.2009
Fraction of HQ RPs >10KB apart (CTGs >10KB)*	> 3.0%		0.0465	0.0246	0.0255
Fraction of HQ RPs Intercontig on CTGs >10KB**	> 2.5%		0.196	0.2095	0.2179
Clustering usable HQ reads per contig (CTGs >5KB)***	> 600.0		10.77	28.85	28.91
Noninformative RPs*	<= 50.0%		0.4018	0.3948	0.4557
Duplicate reads	< 20.0%		0.0935	0.0917	0.0954
22KB_Subsample Phase Reports	Expected	CANU	WTD	FLYE	SHASTA
Subjective Hi-C library judgment		Re-mapping	SUFFICIENT	SUFFICIENT	SUFFICIENT
Same strand high-quality* (HQ) read pairs (RPs)	> 1.5%		0.0298	0.0203	0.0195
Informative RPs**	> 5.0%		0.1901	0.2003	0.2065
Fraction of HQ RPs >10KB apart (CTGs >10KB)*	> 3.0%		0.0452	0.0261	0.0239
Fraction of HQ RPs Intercontig on CTGs >10KB**	> 2.5%		0.1962	0.2193	0.2211
Clustering usable HQ reads per contig (CTGs >5KB)***	> 600.0		17.54	28.79	30.4
Noninformative RPs*	<= 50.0%		0.4061	0.4116	0.4739
Duplicate reads	< 20.0%		0.0952	0.0926	0.0951
