## Supplementary material for "An exploration of assembly strategies and quality metrics on the accuracy of the *Knightia excelsa* (rewarewa) genome": Table_2

### Sheet: Table_2
Readlength_Subsample	WTD	WTD	SHASTA	SHASTA	FLYE	FLYE	CANU	CANU
	ALLHIC	SALSA	ALLHIC	SALSA	ALLHIC	SALSA	ALLHIC	SALSA
5Kb
Contig Number	FAILURE TO COMPLETE	8982	407	2870	263	4217	956	4606
Total Length		1152532074	690899518	691149212	985207495	984812095	1191929616	1192353516
Gene Completeness		72	77	72	77	72	77	72
Largest Contig		17068456	582650745	3947786	531814962	3831468	1182335195	10264999
LargestContig/TotalLength(%)		1.48095	84.3322	0.571192	53.98	0.389056	99.1951	0.860902
Post HiCmap Contig Number(%)		11.9929	89.513	68.0472	90.8362	0	84.8973	27.2354
10Kb
Contig Number	FAILURE TO COMPLETE	8843	456	2872	240	2712	818	4328
Total Length		1151665616	699678152	699871915	979671329	980085429	1188083588	1188447988
Gene Completeness		83	79	83	79	83	79	83
Largest Contig		17422921	570551806	5383323	538803058	4235289	1179420319	15560476
LargestContig/TotalLength(%)		1.51285	81.5449	0.769187	54.9983	0.432135	99.2708	1.30931
Post HiCmap Contig Number(%)		11.9486	87.9045	23.8196	94.2155	34.6349	86.5061	28.6044
22kb
Contig Number	1202	5039	109	2349	182	2493	300	2833
Total Length	1030932843	1031061243	615777790	615939025	978593846	979009846	1113578981	1114095581
Gene Completeness	67	83	67	83	67	83	67	83
Largest Contig	1004627000	17271930	298131008	4769417	511135815	4839984	1080398592	15560476
LargestContig/TotalLength(%)	97.4483	1.67516	48.4154	0.774333	52.2317	0.494375	97.0204	1.39669
Post HiCmap Contig Number(%)	16.8893	80.1748	26.1553	96.5734	95.3417	36.1915	93.3244	36.9604
30Kb
Contig Number	508	2870	14	2329	202	3867	340	2174
Total Length	932695601	932810701	846518332	463135811	994307362	993940862	934936230	935385930
Gene Completeness	68	85	68	85	68	85	68	85
Largest Contig	919896502	14211288	463071347	2763082	504576793	4219938	869314329	7345167
LargestContig/TotalLength(%)	98.6277	1.52349	54.7031	0.596603	50.7466	0.424566	92.9811	0.785255
Post HiCmap Contig Number(%)	17.9297	85.4733	23.7643	99.5417	94.7763	0	7.31833	39.3415
