## Supplementary material for "An exploration of assembly strategies and quality metrics on the accuracy of the *Knightia excelsa* (rewarewa) genome": Table_3

### Sheet: Sheet1
Scaffold Number	Length (bp)
1	158258002
2	128337228
3	115057523
4	114119817
5	89465163
6	87992687
7	58927204
8	47592350
9	46680506
10	42698337
11	36056839
12	28555625
13	8702882
14	2822772
Sum of Pseudo-chromosome length	965266935	965Mb
